# ChAHP Silences SINE Retrotransposons by Inhibiting TFIIIB Recruitment

**DOI:** 10.1101/2025.07.02.662776

**Authors:** Jakob Schnabl-Baumgartner, Fabio Mohn, Michaela Schwaiger, Josip Ahel, Jennifer Steiner, Yukiko Shimada, Sirisha Aluri, Marc Bühler

## Abstract

Short interspersed nuclear elements (SINEs) are abundant non-autonomous transposable elements derived from RNA polymerase III (POL III)-transcribed short non-coding RNAs. SINEs retain sequence features recognized by the POL III machinery and constitute a substantial portion of vertebrate genomes. Despite their impact on genome stability and evolution, the mechanisms governing SINE transcription remain poorly understood. Although DNA methylation and heterochromatin formation have been implicated in their repression, we find these pathways play only a minor role in mouse embryonic stem cells. Instead, we identify the ChAHP complex as a key repressor of SINE B2 elements. ChAHP directly inhibits POL III transcription by blocking TFIIIB recruitment without affecting TFIIIC binding. This selective interference prevents transcription initiation and highlights a distinct regulatory mechanism. Our findings establish ChAHP as a non-canonical repressor of POL III-dependent SINE transcription, offering new insights into the control of this pervasive class of non-coding genomic elements.
