## Supplementary material for "ChAHP Silences SINE Retrotransposons by Inhibiting TFIIIB Recruitment": Sequences of gRNA oligos and homolgy donor constructs used for Cas9-mediated genome engineering.

### Sheet: Sheet1
Table S1. sequences of gRNA oligos and homolgy donor constructs used for Cas9-mediated genome engineering.
oligo	name	gene	sequence	length	comment
mb19591	Snapc3_gRNA_C_f	Snapc3	caccgGTAATTAACTAAGCTGTAGT	25
mb19592	Snapc3_gRNA_C_r	Snapc3	aaacACTACAGCTTAGTTAATTACc	25
mb19593	Brf1_gRNA_N_f	Brf1	caccgGCAGACGCGGCCCGTCATGG	25
mb19594	Brf1_gRNA_N_r	Brf1	aaacCCATGACGGGCCGCGTCTGCc	25
mb19597	Brf2_gRNA_C_f	Brf2	caccgTTAAAGAACGTGCATCAGGG	25
mb19598	Brf2_gRNA_C_r	Brf2	aaacCCCTGATGCACGTTCTTTAAc	25
mb19599	Gtf3a_gRNA_N_f	Gtf3a	caccgCGGGCCCGATCGTGTCGCCC	25
mb19600	Gtf3a_gRNA_N_r	Gtf3a	aaacGGGCGACACGATCGGGCCCGc	25
mb19147	Tbp_gRNA_C_f	Tbp	caccgAAAAAACACGTGGATAGGGA	25
mb19148	Tbp_gRNA_C_r	Tbp	aaacTCCCTATCCACGTGTTTTTTc	25
mb19137	Gtf3c1_gRNA_N_f	Gtf3c1	caccgGCTTCAGTTAGCAGCGCCCG	25
mb19138	Gtf3c1_gRNA_N_r	Gtf3c1	aaacCGGGCGCTGCTAACTGAAGCc	25
mb19143	Bdp1_gRNA_N_f	Bdp1	caccgGGCCGCGGAGCCGCCGCTCT	25
mb19144	Bdp1_gRNA_N_r	Bdp1	aaacAGAGCGGCGGCTCCGCGGCCc	25
mb11914	Ctcf_gRNA_C_f	Ctcf	caccgATCACCGGTCCATCATGCTG	25
mb11915	Ctcf_gRNA_C_r	Ctcf	aaacCAGCATGATGGACCGGTGATc	25
	NG-P2A-3F-Brf1	Brf1	GGCGCGGCCGTTGCAGGCAGCGCGGCCCGCACGCGCTGGGCGAATCTGCCGCGACGAATCGGCAGGCGTGGCGCCGGCGGCCTCGCGAGAGTGCGGCGCAGACGGAGGCGGCGCGACGGGCCTTGCGGGCTGAGGGCCGCGGGCGGAGAGCGGACTGCTGAGCGGCTGGGGGGCCGGTGGGGCCCCGCGGCTCCACCATGCCAGCCGCAAAGCGTGTAAAGCTAGATGTCTCCAAGGGCGAGGAGGATAACATGGCCTCTCTCCCAGCGACACATGAGTTACACATCTTTGGCTCCATCAACGGTGTGGACTTTGACATGGTGGGTCAGGGCACCGGCAATCCAAATGATGGTTATGAGGAGTTAAACCTGAAGTCCACCAAGGGTGACCTCCAGTTCT…	1327
	Brf2-3F-P2A-NG	Brf2	GTcccactcccctcctgcccccctgcatgttgaagccccccaagcggacccacaccttgccccccGAATCTGCAGTGACTGGCGATGAGGATATTTCAGATAGTGAAATAGAGCAGTATTTGCGCACCCCTCAGGAAGTTAGAGACTTTGAGAGAGCCCAAGCTGCTAGCCAGGCAGCCATGCGTGTCCCTAACCCTCCCccaggaggtggaagcggtgctggatcaggtgactataaggaccacgacggagactacaaggatcatgatattgattacaaagacgatgacgataagGGAAGTGGAGCTACTAACTTCAGCCTGCTGAAGCAGGCTGGAGATGTGGAGGAGAACCCTGGACCTGGAAGTCCAGCCGCAAAGCGTGTAAAGCTAGATATGG…	1330
	NG-P2A-3F-Gtf3a	Gtf3a	TGCAACCGGGCTCTACGGCCTCTGGGAGCATGCGCAGTCGTGGCGCGCGTggggggggggCTAAGGGGCGGGGCCTGGAGCCTTAGCGGGCCGCGTTCCCGGAAGTTCAAAGTCTCCGGGCGCCAGTGGCTTGCGTCCCGCGTTCCCGGGGACGGCACGTGGCTGCCCCGCGTCAGCCCGGGCCCGATCGTGTCGCCCTGCCAGCCGCAAAGCGTGTAAAGCTAGATGTCTCCAAGGGCGAGGAGGATAACATGGCCTCTCTCCCAGCGACACATGAGTTACACATCTTTGGCTCCATCAACGGTGTGGACTTTGACATGGTGGGTCAGGGCACCGGCAATCCAAATGATGGTTATGAGGAGTTAAACCTGAAGTCCACCAAGGGTGACCTCCAGTTCT…	1327
	Snapc3-3F-P2A-NG	Snapc3	ACACTACAGATGGGTGACGAACAATGACACCTTTGCACCAGAGGACCCATGTTTCTTTTGTGATGTTTGCTTCAGAATGCTCCACTATGATTCCGAAGGCAACAAACTAGGGGAATTCCTTGCTTATCCTTATGTTGACCCAGGAACCTTTAATccaggaggtggaagcggtgctggatcaggtgactataaggaccacgacggagactacaaggatcatgatattgattacaaagacgatgacgataagGGAAGTGGAGCTACTAACTTCAGCCTGCTGAAGCAGGCTGGAGATGTGGAGGAGAACCCTGGACCTGGAAGTCCAGCCGCAAAGCGTGTAAAGCTAGATATGGTCTCCAAGGGCGAGGAGGATAACATGGCCTCTCTCCCAGCGACACA…	1287
	tbp	Tbp	agagaaaccctgtctcaaaaaaaGGGGGTAGAATAGTGGGTACAGCTAGGATGGTGATAAGGGGATTCCACCATTTGTTTGTCTTAACTAGGTATAGAGAGAACTGTATTTATGTTTTAAGGTAATGATGCTACTTCTTAACCATCTCATTTCTGTTCCATGTGTCTTTGTAGGTGCTAAAGTTAGAGCAGAGATTTATGAAGCATTTGAAAACATCTACCCCATCTTAAAGGGATTCAGGAAGACCACAccaggaggtggaagcggtgctggatcaggtgactataaggaccacgacggagactacaaggatcatgatattgattacaaagacgatgacgataagGGAAGTGGAGCTACTAACTTCAGCCTGCTGAAGCAGGCTGGAGATGTGGAGGA…	1433
	bdp1	Bdp1	CTTCCGGCGCCTTTCGCGAGCCGGGACGCGGGGAGGAGAAACTTAGCTTTTAGTGTGGCAGGGTCATGAAGAGGAGGCGGTGGCGGGAGAGCGGAGGAGGCGGAGGGGGCGCAAAACTGCGGTAGCCAGCGCTGGACTGGTGGTTGTGGACGTGTGGGAGGGTGAGAGTGTCAGCCTGCGGGCAGCGGCCGGGGCTCTGGGCTGAGCGCGGCCGCGGAGCCGCCGCTCTCcGCCCCCTGGCTCCGCCATGCCAGCCGCAAAGCGTGTAAAGCTAGATGTCTCCAAGGGCGAGGAGGATAACATGGCCTCTCTCCCAGCGACACATGAGTTACACATCTTTGGCTCCATCAACGGTGTGGACTTTGACATGGTGGGTCAGGGCACCGGCAATCCAAATGA…	1427
	gtf3c1	Gtf3c1	CCGGCCTCCCGAACCGGAAGCGGCCCTGACAGTGTTTGCAGTTCCCCTGGTTACTACGGGGTTCCGGACCAATGGAGGAGGAACTCTGATCATTGAGCCCGCCCTCGGGTAGCGTGACGTCACGGCGGAGCGCTGGGACTCCCCATCAGTCCTCCCTAGGCCTCGGATCGCTGTACGCAGGCGCATTGGGCCCTGGCCTCGGCGGCGAGGTGCGCAGGCGCgCCGGGCGCTGCTAACTGAAGCGGCCATGCCAGCCGCAAAGCGTGTAAAGCTAGATGTCTCCAAGGGCGAGGAGGATAACATGGCCTCTCTCCCAGCGACACATGAGTTACACATCTTTGGCTCCATCAACGGTGTGGACTTTGACATGGTGGGTCAGGGCACCGGCAATCCAAATGA…	1427
	gtf3c1-fkbp-2HA	Gtf3c1	CCTAGTGGGAAGCCACCACAGCCATTGTTGGCTGAAGAGTGCCTCTCCTCCAGAGGTCACTGTGGCACCCACACCTTCCATACTTTCTCCTACCCATCTTGATGTAAACCTTCCTGCTAAGCCCTGCCTCCCTCAAGGCCATGTTTGGCCATCTTCTGCCTGGGAACACTGTGTACATTCCATAAGTGCGGCAACACCAGACCCCTGAGCAAGCAGAGCCTTTGTAACCCACCTGTCTGTATCTGCAGGGCCTGGAGTCCCTCGGCTGTATCCAGAAGCGGACTCTGAGGAAGCCAGCGAGTGTCTCGCTCTTCTCCAGGCCTGTGGTGGAGGGCCTGGGTCAGGCCAGTGAGGCTGAGGCGCTCTCCTGCCACGAGAGCACTGTCACCTTCTATGAGC…	1231
	adnp-a3f	Adnp	CATGCATGGCAGCTTAACTGGAGTGAAGCTGAGCAGCCAGCAAGCCcctggtGGCCTGAACGACATCTTCGAGGCTCAGAAAATCGAATGGCACGAAgctgactataaggaccacgacggagactacaaggatcatgatattgattacaaagacgatgacgataagTGAGGCCCTGGCGTGCCATAGCATATGCATATGGGCCGTGTTGCAT	212	single stranded oligo, used with TALENs from Ostapcuk et al
	adnp-fkbp-v5	Adnp	CCATTTGACTGAGGAACCAGCCAAATTAATGCATGATGCCTCTGATAGTGAGGTAGACCAAGATGATGTAGTTGAGTGGAAAGATGGTGCTTCACCATCTGAGAGTGGGCCTGGTTCCCAACAAATCTCAGACTTTGAGGATAATACATGTGAAATGAAACCAGGAACCTGGTCTGATGAGTCTTCCCAGAGTGAAGATGCAAGGAGCAGTAAGCCAGCTGCCaaaaaaaaGGCTACAGTGCAAGATGACACAGAGCAGTTAAAATGGAAGAATAGTTCCTATGGAAAAGTTGAAGGGTTTTGGTCCAAGGACCAGTCACAGTGGGAAAATGCATCTGAGAATGCAGAGCGCTTACCAAACCCACAGATTGAGTGGCAGAATAGCACAATTGACAGTGA…	1447	used with TALENs from Ostapcuk et al
	ctcf-3f-fkbp	Ctcf	TGTCAGTATTTGGTATCTGACAATTTCTAGCCTTTTGGGATTTTATGTGTGGCCACTTAACGTTCGCAGGGCTGTTTTGTTTCTGCTGACTTGGGCATCACTGCTGAGGCTTTCTTGTTGCTGCATCCCATTCATTGTCAGCATCGGGAACAATGCCTGTGCTCGCTGGGGGCTTTAATGTACGTACCCTTTGTTTTGTTCCTGCCCTTCTTTGCCAGCAACAGCCATCATTCAGGTCGAAGATCAGAATACAGGTGCAATTGAGAACATTATAGTTGAAGTCAAAAAGGAGCCAGATGCCGAGCCTGCGGAGGGGGAAGAAGAGGAGGCTCAGGCAGCCACCACAGACGCCCCCAACGGAGACCTCACGCCTGAGATGATTCTCAGCATGATGGACCG…	1280
mb19727	SINEB2_NB	SINE B2	/5BioSG/TACACTGTAGCTGTCTTCAGACA	23	Biotinylated Northernblot probe to detect SINE B2 RNA
mb19862	SINEB1_NB	SINE B1	/5BioSG/CGAGACAGGGTTTCTCTGT	19	Biotinylated Northernblot probe to detect SINE B1 RNA
