## Supplementary material for "ChAHP Silences SINE Retrotransposons by Inhibiting TFIIIB Recruitment": Cell lines used in this study.

### Sheet: Sheet1
Table S2. Cell lines used in this study.
ID	common_name	clone/pool	parental_line	genotype
cMB808	ADNP-FKBP-V5 1H	clonal line	RBCn - cMB0534	mES159-Rosa26(tg)Cre-ERT2/(tg)BirA-V5 Adnp(C)FKBP12F36V-V5/(C)FKBP12F36V-V5
cMB809	ADNP-FKBP-V5 4E	clonal line	RBCn - cMB0534	mES159-Rosa26(tg)Cre-ERT2/(tg)BirA-V5 Adnp(C)FKBP12F36V-V5/(C)FKBP12F36V-V5
cMB810	Gtf3c1-FKBP-2xHA Adnp-A3F 8H	clonal line	Adnp-A3F c2 - cMB0664	mES159-Rosa26(tg)Cre-ERT2/(tg)BirA-V5 Gtf3c1(N)FKBP12F36V-V5/(N)FKBP12F36V-V5 Adnp(C)Avi-3F/(C)Avi-3F
cMB811	Gtf3c1-FKBP-2xHA Adnp-A3F 10F	clonal line	Adnp-A3F c2 - cMB0664	mES159-Rosa26(tg)Cre-ERT2/(tg)BirA-V5 Gtf3c1(N)FKBP12F36V-V5/(N)FKBP12F36V-V5 Adnp(C)Avi-3F/(C)Avi-3F
cMB812	3F-Bdp1 Adnp-FKBP-V5 p1	pool	ADNP-FKBP-V5 4E	mES159-Rosa26(tg)Cre-ERT2/(tg)BirA-V5 Adnp(C)FKBP12F36V-V5/(C)FKBP12F36V-V5 Bdp1(N)neonGreen-P2A-3F/(N)neonGreen-P2A-3F
cMB813	3F-Bdp1 Adnp-FKBP-V5 p2	pool	ADNP-FKBP-V5 4E	mES159-Rosa26(tg)Cre-ERT2/(tg)BirA-V5 Adnp(C)FKBP12F36V-V5/(C)FKBP12F36V-V5 Bdp1(N)neonGreen-P2A-3F/(N)neonGreen-P2A-3F
cMB814	3F-Brf1 Adnp-FKBP-V5 p1	pool	ADNP-FKBP-V5 4E	mES159-Rosa26(tg)Cre-ERT2/(tg)BirA-V5 Adnp(C)FKBP12F36V-V5/(C)FKBP12F36V-V5 Brf1(N)neonGreen-P2A-3F/(N)neonGreen-P2A-neonGreen
cMB815	3F-Brf1 Adnp-FKBP-V5 p2	pool	ADNP-FKBP-V5 4E	mES159-Rosa26(tg)Cre-ERT2/(tg)BirA-V5 Adnp(C)FKBP12F36V-V5/(C)FKBP12F36V-V5 Brf1(N)neonGreen-P2A-3F/(N)neonGreen-P2A-neonGreen
cMB816	Brf2-3F Adnp-FKBP-V5 p1	pool	ADNP-FKBP-V5 4E	mES159-Rosa26(tg)Cre-ERT2/(tg)BirA-V5 Adnp(C)FKBP12F36V-V5/(C)FKBP12F36V-V5 Brf2(C)3F-P2A-neonGreen/(C)3F-P2A-neonGreen
cMB817	Brf2-3F Adnp-FKBP-V5 p2	pool	ADNP-FKBP-V5 4E	mES159-Rosa26(tg)Cre-ERT2/(tg)BirA-V5 Adnp(C)FKBP12F36V-V5/(C)FKBP12F36V-V5 Brf2(C)3F-P2A-neonGreen/(C)3F-P2A-neonGreen
cMB818	3F-Gtf3a Adnp-FKBP-V5 p1	pool	ADNP-FKBP-V5 4E	mES159-Rosa26(tg)Cre-ERT2/(tg)BirA-V5 Adnp(C)FKBP12F36V-V5/(C)FKBP12F36V-V5 GtfIIIa(N)neonGreen-P2A-3F/(N)neonGreen-P2A-neonGreen
cMB819	3F-Gtf3a Adnp-FKBP-V5 p2	pool	ADNP-FKBP-V5 4E	mES159-Rosa26(tg)Cre-ERT2/(tg)BirA-V5 Adnp(C)FKBP12F36V-V5/(C)FKBP12F36V-V5 GtfIIIa(N)neonGreen-P2A-3F/(N)neonGreen-P2A-neonGreen
cMB820	3F-Gtf3c1 Adnp-FKBP-V5 p1	pool	ADNP-FKBP-V5 4E	mES159-Rosa26(tg)Cre-ERT2/(tg)BirA-V5 Adnp(C)FKBP12F36V-V5/(C)FKBP12F36V-V5 Gtf3c1(N)neonGreen-P2A-3F/(N)neonGreen-P2A-3F
cMB821	3F-Gtf3c1 Adnp-FKBP-V5 p2	pool	ADNP-FKBP-V5 4E	mES159-Rosa26(tg)Cre-ERT2/(tg)BirA-V5 Adnp(C)FKBP12F36V-V5/(C)FKBP12F36V-V5 Gtf3c1(N)neonGreen-P2A-3F/(N)neonGreen-P2A-3F
cMB822	Snapc3-3F Adnp-FKBP-V5 p1	pool	ADNP-FKBP-V5 4E	mES159-Rosa26(tg)Cre-ERT2/(tg)BirA-V5 Adnp(C)FKBP12F36V-V5/(C)FKBP12F36V-V5 Snapc3(C)3F-P2A-neonGreen/(C)3F-P2A-neonGreen
cMB823	Snapc3-3F Adnp-FKBP-V5 p2	pool	ADNP-FKBP-V5 4E	mES159-Rosa26(tg)Cre-ERT2/(tg)BirA-V5 Adnp(C)FKBP12F36V-V5/(C)FKBP12F36V-V5 Snapc3(C)3F-P2A-neonGreen/(C)3F-P2A-neonGreen
cMB824	Tbp-3F Adnp-FKBP-V5 p1	pool	ADNP-FKBP-V5 4E	mES159-Rosa26(tg)Cre-ERT2/(tg)BirA-V5 Adnp(C)FKBP12F36V-V5/(C)FKBP12F36V-V5 Tbp(C)3F-P2A-neonGreen/(C)3F-P2A-neonGreen
cMB825	Tbp-3F Adnp-FKBP-V5 p2	pool	ADNP-FKBP-V5 4E	mES159-Rosa26(tg)Cre-ERT2/(tg)BirA-V5 Adnp(C)FKBP12F36V-V5/(C)FKBP12F36V-V5 Tbp(C)3F-P2A-neonGreen/(C)3F-P2A-neonGreen
cMB826	Ctcf-FKBP Adnp-FKBP 3E	clonal line	ADNP-FKBP-V5 4E	mES159-Rosa26(tg)Cre-ERT2/(tg)BirA-V5 Adnp(C)FKBP12F36V-V5/(C)FKBP12F36V-V5 Ctcf(C)3F-FKBP12F36/(C)3F-FKBP12F36
cMB827	Ctcf-FKBP Adnp-A3F 10C	clonal line		mES159-Rosa26(tg)Cre-ERT2/(tg)BirA-V5 Adnp(C)Avi-3F/(C)Avi-3F Ctcf(C)FKBP12F36/(C)FKBP12F36
cMB0663	Adnp-A3F c1	clonal line	RBCn - cMB0534	mES159-Rosa26(tg)Cre-ERT2/(tg)BirA-V5 Adnp(C)Avi-3F/(C)Avi-3F
cMB0664	Adnp-A3F c2	clonal line	RBCn - cMB0534	mES159-Rosa26(tg)Cre-ERT2/(tg)BirA-V5 Adnp(C)Avi-3F/(C)Avi-3F
cMB0534	RBCn / RBC59 / RBC(new)	clonal line	ES 159-2	mES159-Rosa26(tg)Cre-ERT2/(tg)BirA-V5
